# The Nab2 RNA binding protein promotes sex-specific splicing of *Sex lethal* in *Drosophila* neuronal tissue

**DOI:** 10.1101/2020.11.13.382168

**Authors:** Binta Jalloh, J. Christopher Rounds, Brianna E. Brown, Carly L. Lancaster, Sara W. Leung, Ayan Banerjee, Derrick J. Morton, Rick S. Bienkowski, Isaac J. Kremsky, Milo B. Fasken, Anita H. Corbett, Kenneth H. Moberg

## Abstract

The *Drosophila* polyadenosine RNA binding protein Nab2, which is orthologous to a human protein lost in a form of inherited intellectual disability, controls axon projection, locomotion, and memory. Here we define an unexpectedly specific role for Nab2 in regulating splicing of ∼150 exons/introns in the head transcriptome and link the most prominent of these, female retention of a male-specific exon in the sex determination factor *Sex-lethal* (*Sxl*), to a role in m^6^A-dependent mRNA splicing. Genetic evidence indicates that aberrant *Sxl* splicing underlies multiple phenotypes in *Nab2* mutant females. At a molecular level, Nab2 associates with *Sxl* pre-mRNA and ensures proper female-specific splicing by preventing m^6^A hypermethylation by Mettl3 methyltransferase. Consistent with these results, reducing Mettl3 expression rescues developmental, behavioral and neuroanatomical phenotypes in *Nab2* mutants. Overall these data identify Nab2 as a required regulator of m^6^A-regulated *Sxl* splicing and imply a broader link between Nab2 and Mettl3-regulated brain RNAs.
