## Supplemental Table 2 for "The Nab2 RNA binding protein promotes sex-specific splicing of *Sex lethal* in *Drosophila* neuronal tissue"

### Sheet: finalSplicingTable
Supplemental Table 2: MISO called AS events in Nab2 mutant heads
										1
#	chromosome	coordinate start	coordinate end	gene name	Bayes Factor	strand	Splicing event type	sex
1	chr2R	7476247	7476464	Aldh-III	9.01001e+08	-	A5SS	female
2	chrX	9110618	9110822	AP-1gamma	1000000000000	+	A3SS	female
.	chrX	9109694	9109756	AP-1gamma	1000000000000	+	A5SS	female
.	chrX	9109756	9109987	AP-1gamma	1000000000000	+	A5SS	female
.	chrX	9109694	9109987	AP-1gamma	1000000000000	+	A5SS	female
3	chr2L	2752837	2752840	Bacc	1000000000000	+	A5SS	female
4	chr2L	16168471	16168557	Ca-alpha1D	1000000000000	+	A5SS	female
5	chr3L	17378592	17378863	Cad74A	1000000000000	-	A3SS	female
.	chrX	9609751	9609760	Cad74A	1000000000000	+	A3SS	female
6	chr2R	19425146	19425238	CalpA	1000000000000	+	A5SS	female
7	chr2L	9907847	9907855	CG13124	1000000000000	-	A3SS	female
.	chr2L	9907783	9907847	CG13124	1000000000000	-	A3SS	female
.	chr2L	9907783	9907855	CG13124	1000000000000	-	A3SS	female
.	chr2L	9908308	9908532	CG13124	1000000000000	-	A5SS	female
.	chr2L	9908308	9908425	CG13124	1000000000000	-	A5SS	female
8	chr3R	26980702	26980888	CG14253	67688.6	+	A5SS	female
9	chr2R	6829502	6829561	CG15236	1000000000000	+	A3SS	female
10	chr2L	15074866	15075491	CG15270	1000000000000	+	RI	female
11	chr3R	7886443	7886596	CG17816	1000000000000	-	A5SS	female
.	chr3R	7886443	7886536	CG17816	1000000000000	-	A5SS	female
.	chr3R	7886536	7886596	CG17816	1000000000000	-	A5SS	female
.	chr3R	7886168	7886536	CG17816	1000000000000	-	RI	female
.	chr3R	7886168	7886596	CG17816	1000000000000	-	RI	female
.	chr3R	7886168	7886443	CG17816	1000000000000	-	RI	female
12	chr2L	8529367	8529557	CG17834	1000000000000	+	A5SS	female
13	chr3R	29877178	29877927	CG31038	1000000000000	+	RI	female
14	chr3R	29877115	29877927	CG31038	1000000000000	+	RI	female
15	chr2L	14342778	14342784	CG33090	1000000000000	+	A3SS	female
16	chr2L	9495711	9496145	CG33298	1000000000000	+	RI	female
17	chr2L	8898850	8898948	CG34398	1000000000000	+	A5SS	female
18	chr2R	13262582	13262643	CG42319	1000000000000	+	RI	female
19	chr2R	13262507	13262643	CG42319	1000000000000	+	RI	female
20	chr3L	9813922	9813961	CG43897	6.79374e+08	+	A5SS	female
21	chr2R	13218199	13218303	CG4630	1.97081e+06	-	A3SS	female
22	chr2L	5799277	5799411	CG9171	1000000000000	-	A3SS	female
23	chr2R	11289393	11289670	dare	1000000000000	-	A5SS	female
24	chrX	11493385	11493708	Drak	1000000000000	+	RI	female
25	chr2L	14229532	14229536	Dyrk2	1000000000000	-	SE	female
26	chr2R	14276406	14277281	Ih	1000000000000	+	RI	female
.	chr2R	14276526	14277281	Ih	1000000000000	+	RI	female
27	chr2L	4476666	4476842	ine	1000000000000	-	A5SS	female
28	chr2R	10148633	10149094	KCNQ	1000000000000	-	SE	female
29	chr3L	6550869	6551682	MCU	1000000000000	+	RI	female
30	chrX	15972329	15972813	mmd	1000000000000	-	RI	female
31	chr3R	5323439	5323665	mtd	1000000000000	-	A5SS	female
.	chr3R	5323439	5323692	mtd	1000000000000	-	A5SS	female
.	chr3R	5323439	5323739	mtd	1000000000000	-	A5SS	female
32	chr2R	12665232	12665745	nemy	1000000000000	-	RI	female
.	chr2R	12665232	12665700	nemy	1000000000000	-	RI	female
33	chr3R	12595395	12595561	Octbeta2R	1000000000000	-	A5SS	female
34	chr2L	11925715	11925728	Pde1c	1000000000000	-	A3SS	female
35	chr2R	16716154	16716211	Pgant9	1000000000000	-	SE	female
36	chr2R	9272300	9272707	Pkn	1000000000000	-	SE	female
37	chr3R	5686789	5687041	plx	1000000000000	+	A3SS	female
38	chr2R	16865033	16865036	Psi	1.4489e+06	-	A3SS	female
39	chr2L	10474148	10474282	RluA-1	1000000000000	-	A5SS	female
40	chr3R	7164122	7164359	sas	1000000000000	+	SE	female
.	chr3R	7164122	7164355	sas	1000000000000	+	SE	female
41	chrX	15813601	15813849	sd	93263	+	A3SS	female
42	chr2L	20918639	20918799	sky	1000000000000	-	A5SS	female
43	chr2L	4906636	4906714	snsl	237.17	-	A5SS	female
44	chrX	7088749	7088767	Sxl	1000000000000	-	A3SS	female
.	chrX	7088578	7088749	Sxl	1000000000000	-	SE	female
.	chrX	7088578	7088767	Sxl	1000000000000	-	SE	female
45	chr3L	1034498	1034763	trio	1000000000000	-	A5SS	female
46	chr2R	21217653	21217728	Ugt49C1	8.32106e+06	-	A5SS	female
47	chr2L	7008646	7008649	uif	2.79297e+09	-	A3SS	female
48	chr2R	5702293	5702388	vlc	1000000000000	+	A5SS	female
49	chr2L	1911869	1912234	Wdr62	4.35857e+11	+	A5SS	female
50	chr2R	5782299	5782777	ZnT41F	1000000000000	-	A5SS	female
.	chr2R	5782715	5782777	ZnT41F	572465	-	A5SS	female
1	chr2R	7476247	7476464	Aldh-III	1000000000000	-	A5SS	male
2	chrX	9110618	9110822	AP-1gamma	1000000000000	+	A3SS	male
.	chrX	9109756	9109987	AP-1gamma	1000000000000	+	A5SS	male
.	chrX	9109694	9109987	AP-1gamma	1000000000000	+	A5SS	male
3	chr2R	16112196	16112202	Asph	1000000000000	+	A3SS	male
4	chr2L	2752837	2752840	Bacc	1000000000000	+	A5SS	male
5	chr2L	8088453	8088516	Bsg	1000000000000	+	A5SS	male
6	chr4	736339	736515	bt	1000000000000	+	SE	male
7	chr2L	16168471	16168557	Ca-alpha1D	1000000000000	+	A5SS	male
8	chr3L	17378592	17378863	Cad74A	2.07883e+10	-	A3SS	male
9	chr2L	4882365	4882492	Cf2	25.01	-	A3SS	male
10	chr2L	9907847	9907855	CG13124	1000000000000	-	A3SS	male
.	chr2L	9907783	9907847	CG13124	1000000000000	-	A3SS	male
.	chr2L	9907783	9907855	CG13124	1000000000000	-	A3SS	male
.	chr2L	9908308	9908532	CG13124	1000000000000	-	A5SS	male
.	chr2L	9908308	9908425	CG13124	1000000000000	-	A5SS	male
11	chr2R	24638426	24638467	CG13594	7.61018e+09	-	A5SS	male
12	chr3L	1881548	1881557	CG13937	53.26	-	A3SS	male
13	chr2R	6829502	6829561	CG15236	1000000000000	+	A3SS	male
14	chr2L	15074866	15075491	CG15270	1000000000000	+	RI	male
15	chr3R	7886443	7886596	CG17816	1000000000000	-	A5SS	male
.	chr3R	7886443	7886536	CG17816	1000000000000	-	A5SS	male
.	chr3R	7886536	7886596	CG17816	1000000000000	-	A5SS	male
.	chr3R	7886168	7886536	CG17816	1000000000000	-	RI	male
.	chr3R	7886168	7886596	CG17816	1000000000000	-	RI	male
.	chr3R	7886168	7886443	CG17816	1000000000000	-	RI	male
16	chr3R	29877178	29877927	CG31038	1000000000000	+	RI	male
.	chr3R	29877115	29877927	CG31038	1000000000000	+	RI	male
17	chr2L	9495711	9496145	CG33298	1000000000000	+	RI	male
.	chr2L	9495656	9496145	CG33298	1000000000000	+	RI	male
18	chr2L	8898850	8898948	CG34398	1000000000000	+	A5SS	male
19	chrX	9609751	9609760	CG42797	1000000000000	+	A3SS	male
20	chr3R	25856223	25856562	CG5890	8.88311e+06	+	RI	male
21	chr2R	13979477	13979943	CG6701	1000000000000	-	SE	male
22	chr2L	5799277	5799411	CG9171	1000000000000	-	A3SS	male
.	chr2L	5799272	5799411	CG9171	1000000000000	-	A3SS	male
23	chr2L	13354648	13354942	CG9395	1000000000000	-	RI	male
24	chr2R	8615249	8615263	Cirl	1000000000000	+	A5SS	male
25	chr2R	12387427	12387517	Cpr49Ac	26.65	+	A5SS	male
26	chr2R	11289393	11289670	dare	1000000000000	-	A5SS	male
27	chrX	11493385	11493708	Drak	1000000000000	+	RI	male
28	chr2L	14229532	14229536	Dyrk2	1000000000000	-	SE	male
29	chr2R	12673899	12673928	GLS	1.21434e+06	-	SE	male
.	chr2R	14276406	14276526	Ih	1000000000000	+	A5SS	male
.	chr2R	14276406	14277281	Ih	1000000000000	+	RI	male
.	chr2R	14276526	14277281	Ih	1000000000000	+	RI	male
30	chr2L	4476666	4476842	ine	1000000000000	-	A5SS	male
31	chr3L	16916424	16916446	Lmpt	1.05931e+08	+	A5SS	male
32	chr3L	16052755	16053012	Mbs	1000000000000	+	A3SS	male
.	chr3L	16052755	16053005	Mbs	1000000000000	+	A3SS	male
33	chr3L	6550869	6551682	MCU	1000000000000	+	RI	male
34	chr3R	5323439	5323692	mtd	1000000000000	-	A5SS	male
.	chr3R	5323439	5323739	mtd	1000000000000	-	A5SS	male
35	chr3R	5323439	5323665	mtd8	1000000000000	-	A5SS	male
36	chr2R	12665700	12665745	nemy	1000000000000	-	A5SS	male
.	chr2R	12665232	12665745	nemy	1000000000000	-	RI	male
.	chr2R	12665232	12665700	nemy	1000000000000	-	RI	male
37	chr2R	18658076	18658080	Ntan1	1000000000000	-	A5SS	male
38	chr2R	16716154	16716211	Pgant9	1000000000000	-	SE	male
39	chr2R	9272300	9272707	Pkn	1000000000000	-	SE	male
40	chr3R	5686789	5687041	plx	1000000000000	+	A3SS	male
41	chr2R	16865033	16865036	Psi	1000000000000	-	A3SS	male
42	chr3R	8845150	8846161	pyd	1000000000000	-	RI	male
43	chr3R	7164122	7164359	sas	1000000000000	+	SE	male
.	chr3R	7164122	7164355	sas	1000000000000	+	SE	male
44	chr3R	23921709	23921780	sba	1000000000000	-	A3SS	male
45	chr2L	19945169	19945270	sick	1000000000000	+	A3SS	male
46	chr3L	1034498	1034763	trio	1000000000000	-	A5SS	male
47	chr2R	21217653	21217728	Ugt49C1	446713	-	A5SS	male
48	chr2L	7008646	7008649	uif	1000000000000	-	A3SS	male
49	chr2R	5702293	5702388	vlc	1000000000000	+	A5SS	male
50	chr2L	7999714	7999777	Wwox	1000000000000	-	RI	male
51	chr2R	5782299	5782777	ZnT41F	1000000000000	-	A5SS	male
.	chr2R	5782715	5782777	ZnT41F	2.02631e+07	-	A5SS	male
