## Supplemental Table 3 for "The Nab2 RNA binding protein promotes sex-specific splicing of *Sex lethal* in *Drosophila* neuronal tissue"

### Sheet: Galaxy111,114-DEXSeq_results
Supplemental Table 3 - DEXSeq called differential exon usage in Nab2 mutant heads
Gene Symbol_1	Gene Symbol_2	Gene Symbol_3	Gene Symbol_4	Adjusted p-value	log 2 (fold ∆) Nab2[ex3] vs. control	Sex	Chromosome	Coordinate start	Coordinate end	Strand_Exon Coordinates	Length_Exon Coordinates	Exon Mean Count	Exon Dispersion Estimate	LRT Statistic	LRT p-value	Exon Usage Coefficient control	Exon Usage Coefficient Nab2[ex3]
Sxl				3.08e-235	1.51565	female	X	7088578	7088749	-	172	343.938	0.000327078	1094.74	4.59e-240	12.5927	36.006
CG13124				1.09e-81	1.28996	female	2L	9907848	9907855	-	8	144.388	0.00074628	386.455	4.89e-86	10.4853	25.6389
Ih				3.28e-63	1.19482	female	2R	14276527	14277280	+	754	152.788	0.00249308	299.919	3.43e-67	11.5365	26.4089
Ace				1.02e-59	0.85238	female	3R	13258426	13258777	-	352	321.199	0.00301204	283.397	1.37e-63	19.3716	34.9751
ine				2.55e-52	1.21326	female	2L	4476666	4476841	-	176	89.5151	0.00262836	248.874	4.57e-56	9.88431	22.9179
CG11699				1.82e-44	2.65487	female	X	11571693	11571718	+	26	127.382	0.0153797	212.168	4.62e-48	3.57574	22.5197
AP-1gamma				1.29e-43	0.806015	female	X	9110642	9110821	+	180	142.643	0.000671972	208.162	3.46e-47	13.6821	23.9214
CG13124				1.61e-43	0.955264	female	2L	9908308	9908424	-	117	258.766	0.00453051	207.611	4.56e-47	16.6468	32.277
Bacc				9.03e-43	1.47034	female	2L	2752838	2752840	+	3	126.977	0.00962682	204.073	2.7e-46	9.11282	25.2506
vis				1.11e-41	3.74017	female	2R	12509866	12510266	-	401	16.528	0.0050786	198.989	3.47e-45	1.05448	14.0909
achi				3.4e-39	8.86313	female	2R	12512255	12512434	-	180	38.4647	0.00300446	187.41	1.17e-42	0.0306788	14.2859
Drak				5.42e-39	0.815313	female	X	11493386	11493707	+	322	103.137	0.000993445	186.4	1.94e-42	12.8112	22.5436
Bsg				2.65e-35	1.39293	female	2L	8089103	8089184	+	82	59.2016	0.00417649	169.268	1.07e-38	6.90844	18.1423
ATP8A				1.37e-29	0.889267	female	2R	13428712	13428822	-	111	77.1275	0.00110389	142.666	6.95e-33	10.4798	19.411
achi				1.5e-28	8.63408	female	2R	12512501	12512622	-	122	27.5477	0.00250861	137.86	7.82e-32	0.0306786	12.1886
if				2.25e-28	1.23412	female	X	16780864	16781074	-	211	56.7889	0.00349663	136.992	1.21e-31	7.29177	17.153
trio				3.73e-27	0.835883	female	3L	1034498	1034762	-	265	135.565	0.00497319	131.311	2.12e-30	14.0984	25.1649
Pkn				1.56e-26	0.940346	female	2R	9272673	9272707	-	35	115.338	0.00519247	128.423	9.07e-30	12.0818	23.1848
jp				1.63e-25	0.946225	female	2L	9565004	9565438	-	435	59.8267	0.001369	123.666	9.97e-29	9.26237	17.847
Bsg				9.69e-25	0.964626	female	2L	8088454	8088516	+	63	56.3459	0.0012459	119.857	6.8e-28	8.65489	16.8905
vis				7.21e-24	8.88609	female	2R	12509779	12509865	-	87	9.07062	0.00695521	115.793	5.28e-27	0.0224542	10.6238
vis				2.15e-23	-1.89415	female	2R	12507896	12508387	-	492	26.9457	0.00261957	113.545	1.64e-26	9.57811	2.57682
AP-1gamma				6.68e-22	0.899814	female	X	9110618	9110641	+	24	63.2796	0.00100632	106.549	5.59e-25	8.85237	16.517
CG15236				5.51e-20	1.00409	female	2R	6829502	6829560	+	59	44.6282	0.00411828	97.6055	5.11e-23	8.11795	16.282
CG31678				6.07e-20	-0.846212	female	2L	20664291	20664449	-	159	114.938	0.00362376	97.3524	5.8e-23	20.8525	11.5991
CG11699				2.77e-18	1.14341	female	X	11571411	11571504	+	94	286.918	0.0224811	89.4012	3.22e-21	14.1684	31.2985
babos				3.88e-17	1.19075	female	2R	22393876	22394062	-	187	36.8483	0.00530656	83.963	5.04e-20	6.08602	13.8926
hoe1				1.9e-16	0.843788	female	2L	4928194	4928197	-	4	70.6872	0.00509021	80.6698	2.67e-19	10.3643	18.6013
Bsg				2.15e-16	1.56264	female	2L	8088610	8088705	+	96	45.4911	0.0225519	80.403	3.05e-19	5.47011	16.1584
lectin-28C				9.49e-16	-1.1099	female	2L	7858137	7860120	+	1984	26.1997	0.0184368	77.4315	1.37e-18	13.3228	6.17283
CASK				1.64e-15	1.19522	female	3R	21807735	21807902	-	168	112.651	0.0234572	76.3126	2.42e-18	10.5127	24.072
CG42671				2.43e-15	0.844705	female	3L	11215952	11215987	+	36	88.9989	0.00601744	75.4716	3.71e-18	10.2868	18.474
CG43897				4.46e-15	-1.11244	female	3L	9813847	9813922	+	76	30.6407	0.00189172	74.2367	6.93e-18	12.7055	5.87644
sd				5.52e-15	0.80281	female	X	15813553	15813600	+	48	51.5704	0.00135044	73.7988	8.65e-18	8.81249	15.3734
tmod				8.77e-15	-0.822149	female	3R	30548421	30548451	+	31	390.436	0.0139302	72.8285	1.41e-17	37.2303	21.0574
CG42319				1.01e-14	0.880305	female	2R	13262583	13262642	+	60	47.9642	0.00203037	72.528	1.65e-17	7.97409	14.6784
FASN2				2.65e-14	2.01916	female	2L	3046950	3048427	+	1478	7.07781	0.0123867	70.5253	4.54e-17	2.3566	9.55247
CG43897				2.99e-14	-1.24568	female	3L	9813928	9813961	+	34	24.6109	0.0022505	70.2647	5.19e-17	11.5846	4.88533
rdgB				1.81e-13	0.924813	female	X	13763089	13763111	+	23	34.8961	0.00273652	66.6018	3.32e-16	7.11644	13.5101
Fuca				5.15e-13	0.986609	female	3L	11521013	11522470	-	1458	31.0804	0.00682574	64.4917	9.69e-16	6.92013	13.7124
sd				1.44e-12	0.883953	female	X	15813552	15813552	+	1	38.4736	0.00207467	62.3277	2.91e-15	7.29459	13.4616
pwn				3.83e-12	1.01328	female	2R	7282773	7283563	+	791	25.1618	0.00336004	60.3643	7.88e-15	5.88366	11.8761
plx				4.83e-12	0.94125	female	3R	5686789	5687040	+	252	89.5261	0.0154334	59.8785	1.01e-14	10.9206	20.9696
CG43897				5.17e-12	-1.33722	female	3L	9813923	9813927	+	5	19.295	0.00307844	59.7283	1.09e-14	10.3348	4.09034
CG42392	unc-104			6.35e-12	0.860633	female	2R	16772254	16772257	-	4	95.1464	0.0133588	59.29	1.36e-14	11.8431	21.5051
CG32641				3.34e-10	7.02122	female	X	13184478	13184520	+	43	30.5215	0.0155722	51.1317	8.64e-13	0.0737081	9.57443
Bmcp				3.72e-09	7.45579	female	3L	11723158	11723325	+	168	9.1583	0.0624772	46.036	1.16e-11	0.0452714	7.94767
Bmcp				1.29e-08	-1.88716	female	3L	11727882	11728118	+	237	10.5556	0.0179434	43.4606	4.33e-11	8.04117	2.17384
Csk				1.44e-08	0.886952	female	3R	11646716	11646787	-	72	27.892	0.00471045	43.2359	4.85e-11	6.32008	11.6875
CR43960				2.32e-08	1.89719	female	X	12115376	12116041	+	666	15.0692	0.0481172	42.2452	8.05e-11	2.64542	9.85387
Lmpt				2.4e-08	1.04253	female	3L	16911770	16911879	+	110	78.4683	0.03029	42.1732	8.35e-11	9.91379	20.4207
CG42797				5.01e-08	1.58735	female	X	9609751	9609759	+	9	9.91423	0.0106514	40.6288	1.84e-10	2.64406	7.94531
mtd				5.26e-08	0.808369	female	3R	5307434	5307777	-	344	45.2308	0.0112834	40.5192	1.95e-10	8.64633	15.1417
CG31689				5.68e-08	0.858606	female	2L	2730836	2730892	+	57	39.8666	0.0116572	40.3593	2.11e-10	7.67408	13.9153
dpr3				7.04e-08	1.21055	female	2L	2109726	2109818	-	93	50.7761	0.046952	39.9174	2.65e-10	7.39618	17.1167
Rbfox1				9.45e-08	0.814649	female	3L	10516163	10516177	+	15	83.7855	0.0197816	39.3199	3.6e-10	11.4274	20.0993
Rpn13				1.51e-07	-0.945934	female	2R	13960327	13960404	-	78	22.9258	0.00270984	38.3104	6.03e-10	10.3364	5.36557
Sod3				2.32e-07	0.919182	female	2R	11382932	11383075	-	144	24.6573	0.0107251	37.4227	9.51e-10	5.99867	11.3437
CG13606				3.29e-07	-0.855696	female	3R	24180907	24181420	+	514	31.8477	0.0096623	36.6634	1.4e-09	12.466	6.88871
stv				4.68e-07	-0.824575	female	3L	13477541	13478482	+	942	193.093	0.026754	35.9126	2.06e-09	30.7399	17.3573
Pif1A				5.51e-07	-0.817132	female	3R	8800875	8801176	-	302	24.5536	0.00268976	35.5578	2.48e-09	10.9466	6.21298
fusl				1.47e-06	2.41096	female	2L	5337841	5338073	-	233	7.04637	0.0618818	33.4419	7.34e-09	1.35347	7.19815
Cad74A				1.98e-06	0.910135	female	3L	17378593	17378863	-	271	22.7453	0.0149937	32.8079	1.02e-08	6.1969	11.6453
CG6701				2.25e-06	1.0272	female	2R	13979604	13979810	-	207	28.4265	0.0219485	32.5527	1.16e-08	5.98342	12.1946
beat-Ib				2.64e-06	6.78269	female	2L	15962001	15962008	-	8	5.23234	0.0103173	32.1932	1.4e-08	0.0496613	5.46781
CG1354				3.69e-06	-1.00681	female	X	9781919	9781921	+	3	25.4004	0.0274751	31.4804	2.01e-08	12.5623	6.25157
CG6701				4.2e-06	1.25371	female	2R	13979811	13979943	-	133	15.6262	0.0226485	31.194	2.33e-08	3.91013	9.32385
rdgB				6.33e-06	1.05332	female	X	13767664	13767786	+	123	37.3062	0.0346535	30.3285	3.65e-08	6.85634	14.2289
CAH8				6.48e-06	-1.23737	female	3R	22386489	22386990	-	502	9.02797	0.00864534	30.2706	3.76e-08	7.46959	3.16819
vis				6.59e-06	3.03749	female	2R	12509571	12509719	-	149	3.12626	0.0174429	30.2304	3.84e-08	0.74543	6.12043
Pepck2				8.79e-06	1.07134	female	2R	18534624	18535749	+	1126	61.3417	0.0549249	29.6029	5.3e-08	9.58974	20.1518
CG12560				1.49e-05	1.91548	female	2L	8008302	8008320	-	19	7.93451	0.00926769	28.4889	9.42e-08	1.64986	6.22393
Nna1				1.57e-05	7.12244	female	X	13692292	13692653	+	362	6.05119	0.172463	28.3767	9.99e-08	0.0523701	7.29712
fru				1.66e-05	0.999857	female	3R	18480328	18480676	-	349	14.924	0.0113373	28.2603	1.06e-07	4.4171	8.83333
vis				1.78e-05	7.95092	female	2R	12509084	12509470	-	387	2.43136	0.0321527	28.0986	1.15e-07	0.0224545	5.55609
Mthfs				2.57e-05	-0.849825	female	2R	23359215	23359430	+	216	14.8532	0.0036184	27.3272	1.72e-07	9.36238	5.19474
GstE8				3.49e-05	-1.54347	female	2R	18408592	18408955	+	364	4.38843	0.0163228	26.6602	2.43e-07	6.30325	2.16239
Ypel				3.87e-05	1.85133	female	X	10154715	10154935	-	221	4.21202	0.0120889	26.4264	2.74e-07	1.5778	5.69323
CG32694				6.09e-05	0.898129	female	X	10001854	10002166	+	313	30.9819	0.00989354	25.4512	4.54e-07	5.51782	10.2833
CG32850				6.41e-05	1.21602	female	4	320040	321385	+	1346	28.6846	0.057709	25.3397	4.81e-07	5.20022	12.0803
Dscam4				8.8e-05	7.12646	female	3L	8238647	8238820	+	174	3.36186	0.0690164	24.6532	6.86e-07	0.0367202	5.13079
fit				8.8e-05	1.71274	female	3R	21884102	21884454	-	353	2593.05	0.177088	24.6497	6.88e-07	20.1158	65.9358
Rh5				0.000104413	-7.08092	female	2L	12008153	12008377	+	225	1.89453	0.0251197	24.2843	8.31e-07	4.41486	0.0326098
yellow-g				0.000109798	-1.29078	female	3L	2272251	2272769	-	519	12.3208	0.0243525	24.1552	8.89e-07	7.46693	3.05195
CG31760				0.000162603	1.02119	female	2L	12145049	12145069	+	21	27.1971	0.037168	23.3093	1.38e-06	6.16186	12.5061
CG5171				0.000228623	1.1764	female	2L	7401335	7401438	+	104	14.3143	0.0414033	22.5618	2.03e-06	4.01122	9.06583
fusl				0.000303302	2.15226	female	2L	5337751	5337840	-	90	5.02316	0.079519	21.9371	2.82e-06	1.35268	6.01299
LpR1				0.000306084	1.14739	female	3R	25761350	25763105	-	1756	7.99186	0.00898868	21.9056	2.86e-06	3.0542	6.76541
Dp1				0.000314425	-0.828647	female	2R	18414051	18414405	+	355	14.2351	0.00437085	21.8343	2.97e-06	8.56022	4.81989
bt				0.000334263	1.10313	female	4	726932	726962	+	31	7.83378	0.00655822	21.7048	3.18e-06	3.19693	6.86768
CG33296				0.000392083	0.927289	female	2L	7713998	7714068	-	71	14.3516	0.00456985	21.3279	3.87e-06	4.12643	7.84722
sd				0.000494034	6.50436	female	X	15827682	15827682	+	1	3.1931	0.018546	20.8195	5.05e-06	0.048619	4.41379
CG13229				0.0007976	7.05801	female	2R	11160151	11160298	-	148	2.6628	0.0292228	19.7692	8.74e-06	0.0321277	4.28108
Pax				0.000989572	1.17496	female	2L	19411720	19411803	-	84	5.50892	0.0123958	19.2778	1.13e-05	2.47457	5.58725
CG15706				0.00119619	1.27231	female	2R	16225326	16225326	-	1	8.33817	0.0429303	18.849	1.41e-05	2.95658	7.14156
wb				0.00124091	1.45585	female	2L	14307949	14308074	+	126	4.04898	0.0174023	18.7694	1.48e-05	1.98241	5.43809
CAH8				0.00137569	-1.07517	female	3R	22387379	22387576	-	198	6.66619	0.00754294	18.5506	1.65e-05	6.33175	3.00514
CG7997				0.00138639	-0.967223	female	2R	16344034	16344182	-	149	7.48231	0.00699588	18.5295	1.67e-05	6.8996	3.52908
nompA				0.00142129	0.999274	female	2R	11310335	11310667	-	333	16.0889	0.0484736	18.4727	1.72e-05	4.86449	9.72408
CG9336				0.00153619	-0.997921	female	2L	20858695	20858820	+	126	8.77558	0.020165	18.2976	1.89e-05	7.39994	3.70531
CG12917	Or46a			0.00155743	1.05581	female	2R	10137941	10138333	+	393	7.01477	0.00849292	18.259	1.93e-05	3.00413	6.24527
RapGAP1				0.00175208	0.813427	female	2L	7575734	7576013	-	280	39.4837	0.0376435	17.9848	2.23e-05	7.90381	13.89
Gr2a	futsch			0.00195539	1.76588	female	X	1454015	1454177	+	163	3.59056	0.0159155	17.7295	2.55e-05	1.41669	4.81791
CG15674				0.00223115	0.80786	female	2R	21632196	21632474	+	279	10.1355	0.00976274	17.4398	2.97e-05	4.4009	7.70428
mtd				0.00224399	0.990647	female	3R	5307935	5307943	-	9	17.0304	0.0430101	17.4246	2.99e-05	4.86837	9.67382
CG13325				0.00225564	7.32724	female	2R	13123138	13123431	+	294	2.12524	0.0677044	17.4084	3.01e-05	0.0264333	4.24493
tRNA:Tyr-GTA-1-9	Ntl			0.00266229	-1.0889	female	2L	7713539	7713991	+	453	9.0525	0.0247851	17.0536	3.63e-05	7.44854	3.5017
CG17574				0.00269573	1.20758	female	2R	12850039	12850041	-	3	6.54057	0.00773976	17.0236	3.69e-05	2.48068	5.72915
Syn2				0.0028903	0.832329	female	2R	16554587	16554627	+	41	10.6254	0.00489442	16.8605	4.02e-05	4.07634	7.25816
Eglp4				0.00454372	-0.941737	female	2R	23609414	23609541	-	128	42.6921	0.0661235	15.8341	6.91e-05	15.1666	7.89581
exu				0.00515561	-0.970607	female	2R	20667427	20668282	-	856	7.38674	0.0313452	15.5402	8.08e-05	6.7601	3.44962
CG3376				0.00517639	-0.918832	female	2R	24264759	24264781	+	23	8.11366	0.00715986	15.5308	8.12e-05	6.61532	3.49909
CG13325				0.00560736	7.25923	female	2R	13123054	13123137	+	84	1.97336	0.0945285	15.3529	8.92e-05	0.0265926	4.07388
jv				0.00598714	1.18062	female	3L	6587735	6587968	-	234	5.81549	0.0407528	15.2162	9.59e-05	2.7513	6.23647
zld				0.00648389	0.945728	female	X	19782509	19782853	-	345	6.4566	0.00788089	15.0244	0.000106128	3.17195	6.10968
CG43394				0.00651765	-1.81847	female	2L	8145758	8145973	+	216	6.33764	0.0785719	15.0078	0.000107068	5.83485	1.6543
CG7741				0.00655179	2.00922	female	2R	11302097	11302988	+	892	2.92539	0.0189495	14.9928	0.000107925	1.04936	4.22434
achi				0.00656805	1.5483	female	2R	12512682	12512783	-	102	6.32746	0.00865938	14.983	0.000108487	1.95432	5.71584
sas				0.00671269	1.69844	female	3R	7162844	7162889	+	46	3.33229	0.0335042	14.9249	0.000111878	1.41213	4.58307
fit				0.0071622	1.77684	female	3R	21884070	21884101	-	32	1165.26	0.194988	14.7824	0.000120654	14.9538	51.2429
CG17574				0.0074039	7.07172	female	2R	12853323	12853540	-	218	2.44825	0.0254866	14.6966	0.000126273	0.0278016	3.73998
CG3764	mir-2500			0.008541	0.978559	female	3L	17001645	17001747	-	103	6.29651	0.00886713	14.3642	0.000150641	3.06235	6.03435
CG13795				0.0089903	1.23697	female	2L	7723045	7723309	-	265	7.23992	0.0268926	14.2502	0.000160042	2.51397	5.92552
CG15822				0.00909187	0.941679	female	3L	2163691	2163739	-	49	6.60991	0.00878297	14.2228	0.000162394	3.2041	6.15431
fiz				0.00928772	1.20948	female	X	14909071	14909708	-	638	12.0567	0.00995075	14.1561	0.00016825	2.57976	5.96582
C901				0.0106472	-0.856832	female	X	10964032	10965066	-	1035	2.92016	0.0351768	13.8233	0.000200827	3.41575	1.88605
Nab2				0.0119897	-6.37226	female	3R	24317896	24318121	-	226	89.6959	0.00114763	13.5132	0.000236893	8.67377	0.104705
tRNA:Tyr-GTA-1-9	Ntl			0.0120461	-1.01785	female	2L	7712483	7712816	+	334	5.98713	0.00894222	13.503	0.000238188	5.91144	2.91937
tRNA:Tyr-GTA-1-9	Ntl			0.0136604	-1.47911	female	2L	7712304	7712427	+	124	3.18733	0.0180694	13.2168	0.000277452	4.6951	1.68418
Ets21C				0.0154683	-0.830885	female	2L	546533	547015	-	483	7.45827	0.0223616	12.9244	0.000324335	6.46381	3.63385
tRNA:Tyr-GTA-1-9	Ntl			0.0192699	-1.31017	female	2L	7712877	7713028	+	152	3.6198	0.0162402	12.3948	0.000430523	4.83006	1.94783
jv				0.0196616	1.0055	female	3L	6584128	6584318	-	191	4.88186	0.0139681	12.3349	0.000444558	2.75609	5.53325
fit				0.0202322	1.77401	female	3R	21883924	21884069	-	146	954.041	0.225853	12.2619	0.000462295	13.9723	47.7856
Elk				0.020555	6.24724	female	2R	17926541	17926695	+	155	2.35906	0.1129	12.2227	0.000472127	0.05117	3.88708
Cog6				0.0241617	1.33578	female	2R	9287904	9287962	+	59	3.26774	0.0173665	11.8268	0.000583835	1.74421	4.40259
SNF4Agamma				0.0248202	1.11679	female	3R	21200415	21200450	+	36	4.84607	0.0209556	11.7664	0.000603084	2.4471	5.30688
mir-277	mir-34			0.0252855	0.836704	female	3R	10100936	10101034	+	99	16.8079	0.0686653	11.7212	0.000617933	5.17359	9.23986
LManI				0.0268342	6.23178	female	2L	10457192	10457241	-	50	2.80337	0.119297	11.5821	0.000665893	0.052277	3.92882
CG42694				0.0285318	-1.31612	female	2R	22941877	22943185	+	1309	3.25188	0.048284	11.4285	0.00072326	4.69972	1.88748
sPLA2	CG11123			0.0292317	1.27022	female	2R	7443376	7443382	+	7	4.20091	0.012751	11.3653	0.000748276	1.91016	4.6073
CG10433				0.03114	-1.08498	female	2R	21606958	21607342	-	385	5.39639	0.0581898	11.2243	0.000807332	6.14825	2.89828
Ypel	asRNA:CR44894			0.0314954	0.913801	female	X	10154330	10154714	-	385	5.42506	0.00946341	11.1915	0.000821721	3.02029	5.69024
Cyp6a15Psi				0.034452	1.07603	female	2R	8569637	8569768	+	132	5.09799	0.0144425	10.9785	0.000921737	2.31359	4.87758
snoRNA:Me18S-A1374	Dys			0.0415225	-0.831615	female	3R	19586196	19586263	+	68	9.32022	0.0304375	10.5469	0.00116383	6.86293	3.85628
l(2)41Ab				0.0415225	-0.878379	female	2R	1439013	1439157	+	145	10.2548	0.00565635	10.546	0.00116441	5.63418	3.06487
asRNA:CR44062				0.0445864	0.957591	female	3R	22552626	22552687	-	62	3.88996	0.0167855	10.3619	0.00128645	2.53044	4.91427
Ir11a				0.0479734	-0.807562	female	X	12375596	12376579	-	984	4.09887	0.0589105	10.1862	0.00141499	4.55558	2.60282
CG14502				0.0484292	1.04208	female	2R	18288696	18289214	+	519	4.09977	0.0194522	10.1641	0.00143205	2.36434	4.86864
CG32260				0.0485832	-1.52174	female	3L	4143092	4143756	+	665	2.19008	0.0255411	10.1554	0.00143877	3.94835	1.37507
Rfx				0.0491631	-1.38307	female	3R	10365670	10365735	-	66	3.60916	0.0143445	10.1308	0.00145815	4.32603	1.65861
Ace				1.88e-169	1.0161	male	3R	13258426	13258777	-	352	470.181	0.000738826	792.056	2.88e-174	21.322	43.1224
Pkc53E				6.12e-102	0.801156	male	2R	16925127	16925745	+	619	366.187	0.00078097	480.266	1.87e-106	22.5914	39.3654
plx				9.03e-67	1.0814	male	3R	5686789	5687040	+	252	127.845	0.000596687	315.715	1.24e-70	11.9565	25.301
Pkn				9.04e-67	0.881027	male	2R	9272300	9272672	-	373	286.765	0.00194708	315.504	1.38e-70	19.4028	35.7339
Bacc				1.11e-64	1.20851	male	2L	2752838	2752840	+	3	163.9	0.00331138	305.718	1.87e-68	12.4036	28.6647
CG42392	unc-104			5.7e-57	0.99145	male	2R	16772254	16772257	-	4	127.813	0.000647267	269.856	1.22e-60	12.7041	25.258
tn				2.91e-56	0.810968	male	2R	18991037	18991333	+	297	773.05	0.00419284	266.47	6.67e-60	31.3624	55.0218
CG13124				9.41e-54	0.810446	male	2L	9907784	9907847	-	64	248.06	0.00149764	254.827	2.3e-57	18.5871	32.5972
Bsg				4.56e-53	1.69956	male	2L	8088610	8088705	+	96	66.6177	0.00284911	251.564	1.18e-56	6.05706	19.6734
Drak				2.31e-52	0.920132	male	X	11493386	11493707	+	322	130.576	0.000743226	248.219	6.35e-56	13.2934	25.1549
Pkn				2.92e-52	1.00255	male	2R	9272673	9272707	-	35	119.974	0.000896551	247.64	8.49e-56	12.109	24.2608
Ih				5.43e-51	1.17211	male	2R	14276527	14277280	+	754	233.046	0.00522251	241.718	1.66e-54	14.4132	32.4788
CG13124				4.48e-49	1.09609	male	2L	9908308	9908424	-	117	254.209	0.00492971	232.833	1.44e-52	15.8881	33.9648
CG13124				1.62e-46	1.37597	male	2L	9907848	9907855	-	8	145.354	0.00615613	220.92	5.7e-50	10.3518	26.8672
ine				2.43e-43	1.16801	male	2L	4476666	4476841	-	176	85.8582	0.00363262	206.193	9.3e-47	10.2135	22.9499
Bsg				1.08e-41	1.2649	male	2L	8088454	8088516	+	63	78.1231	0.00253974	198.49	4.46e-45	8.55273	20.5532
Bsg				3.56e-34	1.28301	male	2L	8089103	8089184	+	82	73.861	0.00455364	163.847	1.63e-37	8.24646	20.0675
Nrg				8.32e-34	0.830215	male	X	8517758	8518398	+	641	118.255	0.00190095	162.096	3.94e-37	13.2722	23.5974
trio				8.64e-34	0.91029	male	3L	1034498	1034762	-	265	215.374	0.00499928	161.958	4.22e-37	16.536	31.0782
vis				1.59e-31	3.55234	male	2R	12509866	12510266	-	401	13.0363	0.00756392	151.355	8.77e-35	1.05381	12.363
achi				1.81e-31	8.17952	male	2R	12512255	12512434	-	180	25.3878	0.00363111	151.044	1.03e-34	0.04363	12.6493
AP-1gamma				2.66e-30	0.919622	male	X	9110642	9110821	+	180	178.972	0.00463901	145.656	1.54e-33	14.2005	26.862
CASK				4.47e-29	1.26725	male	3R	21807735	21807902	-	168	164.482	0.0115291	139.853	2.87e-32	12.0196	28.9314
CG42671				1.95e-27	0.866823	male	3L	11215952	11215987	+	36	97.8128	0.00143528	132.216	1.34e-30	11.0081	20.0749
Prx2540-1				2.04e-27	1.12128	male	2R	10424677	10425051	+	375	37.105	0.00218891	132.085	1.43e-30	6.94222	15.1021
Pepck2				3.99e-27	1.03916	male	2R	18534624	18535749	+	1126	60.6551	0.00318977	130.712	2.86e-30	9.73275	20.0011
ATP8A				7.75e-25	1.01626	male	2R	13428712	13428822	-	111	70.2132	0.00380963	120.093	6.04e-28	9.47684	19.1686
achi				1.11e-23	7.97349	male	2R	12512501	12512622	-	122	19.0026	0.00322407	114.632	9.47e-27	0.0436299	10.9659
CG34398				9.23e-23	0.8806	male	2L	8915354	8915569	+	216	90.8821	0.00434991	110.194	8.89e-26	11.6813	21.5068
if				2.83e-22	1.12948	male	X	16780864	16781074	-	211	44.9338	0.00272838	107.91	2.81e-25	7.13116	15.6015
CG11699				4.7e-21	1.33578	male	X	11571411	11571504	+	94	220.951	0.0201629	102.223	4.96e-24	12.3929	31.2811
jp				1.76e-20	0.90178	male	2L	9565004	9565438	-	435	87.0255	0.00532922	99.4496	2.01e-23	11.205	20.9352
vis				3.82e-20	8.71631	male	2R	12509779	12509865	-	87	7.47677	0.00718781	97.8339	4.55e-23	0.0225765	9.4957
Bmcp				8.25e-19	3.17253	male	3L	11723158	11723325	+	168	13.1309	0.00511737	91.6989	1.01e-21	1.01746	9.17369
CG11699				1.08e-18	2.52871	male	X	11571693	11571718	+	26	99.3173	0.0542986	91.1238	1.35e-21	3.8656	22.3067
CG31760				1.77e-18	1.18604	male	2L	12145049	12145069	+	21	41.8277	0.00688856	90.0822	2.28e-21	6.68469	15.2095
vis				1.03e-17	-2.58222	male	2R	12507896	12508387	-	492	21.8603	0.00985843	86.5569	1.36e-20	8.92494	1.49032
rdgB				2.79e-17	1.32263	male	X	13767664	13767786	+	123	46.8211	0.0128033	84.5257	3.79e-20	6.49178	16.2373
rdgB				3.7e-17	1.29267	male	X	13763089	13763111	+	23	38.7292	0.00933521	83.9456	5.09e-20	6.01769	14.7422
vis				2.9e-15	-0.801936	male	2R	12508466	12508645	-	180	32.5533	0.00183881	74.9844	4.74e-18	10.3742	5.95042
babos				3.57e-14	1.2967	male	2R	22393876	22394062	-	187	35.8923	0.0139384	69.8363	6.44e-17	5.7755	14.1884
CG42797				2.11e-13	2.05526	male	X	9609751	9609759	+	9	13.7205	0.0117211	66.2542	3.96e-16	2.23853	9.30372
CG32850				2.37e-13	1.34786	male	4	320040	321385	+	1346	19.6822	0.00340882	65.9893	4.53e-16	4.16182	10.5932
CG7220				6.64e-13	0.826367	male	2R	10735381	10735674	+	294	38.4562	0.0019856	63.8537	1.34e-15	8.11519	14.39
wrd				1.1e-11	1.07834	male	3R	18168441	18168777	+	337	23.7664	0.00272086	58.0815	2.51e-14	5.34309	11.2825
Fuca				1.38e-10	1.01474	male	3L	11521013	11522470	-	1458	27.2414	0.0110673	52.9347	3.45e-13	6.62854	13.3932
Rpn13				4.87e-10	-0.889147	male	2R	13960319	13960326	-	8	31.9822	0.00181363	50.3264	1.3e-12	12.3827	6.68581
Rpn13				1.98e-09	-0.91257	male	2R	13960327	13960404	-	78	28.8182	0.00188937	47.4351	5.69e-12	11.8015	6.26939
vis				1.39e-08	8.21867	male	2R	12509571	12509719	-	149	3.46124	0.0146688	43.3791	4.51e-11	0.0217567	6.48125
5.8SrRNA:CR40454	18SrRNA-Psi:CR45861	28SrRNA-Psi:CR45862	pre-rRNA:CR45856	1.89e-08	-1.87377	male	X	23282932	23283731	-	800	6.97953	0.0168149	42.7511	6.22e-11	7.24911	1.97799
CG12560				2.41e-08	6.58444	male	2L	8008302	8008320	-	19	7.12694	0.00883572	42.2064	8.21e-11	0.0650782	6.24524
Nrg				3.19e-08	0.839326	male	X	8517741	8517757	+	17	27.4619	0.00453821	41.6128	1.11e-10	6.48631	11.6054
Pde1c				7.4e-08	-0.824047	male	2L	11874257	11874459	-	203	31.9447	0.00782484	39.8231	2.78e-10	13.2556	7.48752
fit				2.08e-07	2.20363	male	3R	21883924	21884069	-	146	30.7973	0.0895208	37.6998	8.25e-10	2.8415	13.089
sd				3.91e-07	1.07521	male	X	15813552	15813552	+	1	24.1397	0.015581	36.3619	1.64e-09	5.25237	11.0669
Cad74A				4.26e-07	0.96274	male	3L	17378593	17378863	-	271	27.8754	0.0191312	36.1664	1.81e-09	6.50214	12.6727
CG43897				4.46e-07	-1.14332	male	3L	9813928	9813961	+	34	18.1774	0.0122274	36.059	1.91e-09	9.91919	4.49058
fit				4.49e-07	2.29103	male	3R	21884070	21884101	-	32	39.7744	0.110811	36.0373	1.94e-09	3.03709	14.8637
trol	mir-4955			6.13e-07	0.846176	male	X	2544763	2544908	-	146	21.1587	0.00464782	35.3917	2.7e-09	6.02818	10.837
Bmcp				1.15e-06	-1.33013	male	3L	11727882	11728118	+	237	10.2913	0.00564579	34.0798	5.29e-09	7.77358	3.0918
CG43897				1.17e-06	-0.807478	male	3L	9813847	9813922	+	76	28.2796	0.00657304	34.0299	5.43e-09	11.7721	6.72636
pwn				2.04e-06	0.818876	male	2R	7282773	7283563	+	791	29.1364	0.0119148	32.8432	9.99e-09	6.93885	12.2403
CG43897				2.24e-06	-1.01483	male	3L	9813923	9813927	+	5	15.7802	0.00416697	32.6296	1.12e-08	9.07382	4.49051
CG14253	CG46313			2.68e-06	0.834547	male	3R	26980703	26980876	+	174	25.2192	0.0102963	32.2534	1.35e-08	6.42766	11.4624
CG13796				3.06e-06	0.809389	male	2L	7732479	7732516	-	38	19.749	0.00243258	31.9376	1.59e-08	5.86974	10.2865
FASN2				4.54e-06	1.59023	male	2L	3046950	3048427	+	1478	5.71479	0.0106341	31.0992	2.45e-08	2.51077	7.55986
CG32641				4.62e-06	6.70414	male	X	13184478	13184520	+	43	32.2203	0.0135794	31.056	2.51e-08	0.0809201	8.4373
CG14253	CG46313			1.72e-05	0.80623	male	3R	26980952	26981101	+	150	21.8443	0.00868072	28.2297	1.08e-07	6.05994	10.5966
fit				1.96e-05	2.18832	male	3R	21884102	21884454	-	353	82.9832	0.185592	27.9287	1.26e-07	4.64272	21.1604
achi				3.61e-05	2.28552	male	2R	12512682	12512783	-	102	8.14961	0.0365557	26.6055	2.5e-07	1.45154	7.07682
Nna1				6.48e-05	1.94555	male	X	13692292	13692653	+	362	12.8651	0.125253	25.352	4.78e-07	2.54005	9.78383
CG33296				7.22e-05	1.01137	male	2L	7713998	7714068	-	71	10.8802	0.00495734	25.1324	5.35e-07	3.85927	7.77962
sick				0.000114127	0.833897	male	2L	19945169	19945269	+	101	27.0938	0.020986	24.165	8.84e-07	6.60433	11.7722
Zasp52				0.00013588	-0.864214	male	2R	15770951	15771147	-	197	16.0019	0.00700176	23.7804	1.08e-06	9.12793	5.01439
LpR1				0.000151195	0.968001	male	3R	25761350	25763105	-	1756	11.144	0.00493959	23.5638	1.21e-06	3.95856	7.74345
CAH8				0.000266451	-1.59594	male	3R	22387379	22387576	-	198	5.5001	0.00901685	22.4024	2.21e-06	5.7741	1.91011
Pepck2				0.000640802	1.40135	male	2R	18532390	18532456	+	67	5.8754	0.0443668	20.4873	6e-06	2.71074	7.16039
Dscam4				0.00102431	2.23462	male	3L	8238647	8238820	+	174	3.27232	0.0200588	19.4902	1.01e-05	0.986868	4.6446
Uhg5				0.00111323	-0.80535	male	2R	14624403	14624498	+	96	25.7863	0.0135212	19.2931	1.12e-05	10.1194	5.79054
CG5846				0.00132373	1.02909	male	2L	9956175	9956211	-	37	7.91155	0.00832688	18.8999	1.38e-05	3.24038	6.61279
fusl				0.0014441	1.0612	male	2L	5337841	5338073	-	233	7.72757	0.00983715	18.7034	1.53e-05	3.18086	6.63738
sick				0.00152283	0.881798	male	2L	19826474	19827159	+	686	10.0996	0.00484492	18.5832	1.63e-05	3.94599	7.27117
SK				0.00164891	1.10844	male	X	5358272	5358721	+	450	7.58465	0.00691659	18.3963	1.79e-05	2.93217	6.32214
SNF4Agamma				0.0017853	0.898926	male	3R	21199397	21199763	+	367	21.028	0.0319462	18.2183	1.97e-05	5.61242	10.4653
jv				0.00204369	1.22968	male	3L	6584128	6584318	-	191	5.41101	0.0149704	17.9166	2.31e-05	2.53214	5.93827
mir-9373	CG6231			0.00214883	0.80363	male	3R	19621139	19621141	-	3	11.9277	0.00925155	17.8007	2.45e-05	4.60821	8.04358
Rack1				0.00293097	-0.961619	male	2L	7827247	7827315	-	69	8.12137	0.00677119	17.1138	3.52e-05	6.72795	3.45467
CG10336				0.0031296	1.57689	male	2L	18689691	18689710	+	20	3.19834	0.0180419	16.9749	3.79e-05	1.45027	4.32653
Fuca				0.00324535	0.970734	male	3L	11522558	11522713	-	156	7.24269	0.00702464	16.9007	3.94e-05	3.48144	6.82307
CG43102				0.00365309	-0.951477	male	3R	17784538	17784663	-	126	6.66855	0.0066722	16.6201	4.57e-05	6.2897	3.25242
CG8353	CG8360			0.00463707	-1.6262	male	2L	8213109	8213116	+	8	4.00979	0.0117347	16.071	6.1e-05	4.87173	1.57815
CG13795				0.00577602	1.42794	male	2L	7723045	7723309	-	265	5.50643	0.0392026	15.5507	8.03e-05	2.06818	5.56471
cnn				0.00577602	-1.16114	male	2R	13450174	13450475	-	302	6.29931	0.0139629	15.5526	8.02e-05	5.99057	2.67873
Picot				0.00606046	-0.923962	male	2R	16667314	16667448	-	135	8.80464	0.0181494	15.4494	8.47e-05	7.13212	3.75905
GstS1				0.0063937	-1.06112	male	2R	17097437	17097535	-	99	5.63694	0.00965458	15.3237	9.06e-05	6.00176	2.8764
janB	janA			0.0067508	-1.83634	male	3R	30038373	30038528	-	156	4.44242	0.0695661	15.1847	9.75e-05	5.3955	1.51091
CR43960				0.0082624	1.26664	male	X	12115376	12116041	+	666	10.5739	0.07064	14.731	0.00012399	3.20201	7.70405
IM4				0.00855232	-0.816213	male	2R	20868496	20868844	-	349	12.4007	0.0216252	14.6469	0.000129648	8.48175	4.81705
CG34423				0.01365	-1.07812	male	2R	23358768	23358832	+	65	6.61455	0.00801626	13.5851	0.000227994	5.67931	2.68998
fiz				0.014779	1.75337	male	X	14909071	14909708	-	638	10.7646	0.10394	13.4037	0.00025113	1.8774	6.32956
CG14253	CG46313			0.0149129	0.892947	male	3R	26980877	26980888	+	12	7.26441	0.00892754	13.3833	0.000253873	3.36408	6.24697
atk	CG42764			0.0202036	-0.981891	male	3L	20465050	20465351	-	302	4.94071	0.0108323	12.6696	0.000371642	5.70495	2.8885
CG3106	Ptpmeg2			0.0214689	-0.844391	male	X	9659543	9660199	-	657	7.99568	0.00864398	12.5295	0.000400585	6.45757	3.59652
achi				0.0229788	0.877867	male	2R	12511534	12512189	-	656	49.6439	0.0496685	12.3797	0.000434027	8.5189	15.6548
Ntl				0.0280641	-1.09687	male	2L	7712483	7712816	+	334	6.72589	0.0365865	11.917	0.000556238	6.16532	2.88248
CG43707				0.0290511	1.03805	male	2L	3760518	3760553	+	36	5.28718	0.0141439	11.8383	0.00058024	2.61803	5.37601
CG43755				0.0316504	0.973236	male	2L	325522	326061	-	540	3.40429	0.114877	11.6324	0.000648117	2.39892	4.70965
Ntl				0.0338734	-0.84366	male	2L	7713280	7713480	+	201	7.34863	0.00904446	11.4732	0.000706063	6.18279	3.44522
gcm	CG31709			0.0346483	-1.24461	male	2L	9579093	9579447	-	355	7.37761	0.0656078	11.4163	0.000728039	5.05476	2.13321
CG15822				0.0347195	0.898936	male	3L	2163691	2163739	-	49	6.50783	0.00870015	11.4097	0.000730597	3.0723	5.72889
Qsox1				0.0401989	-1.30076	male	2R	13235047	13235296	-	250	3.30694	0.0150113	11.0742	0.000875385	4.48331	1.81983
Ntl				0.0445455	-1.06154	male	2L	7712877	7713028	+	152	4.6238	0.011637	10.8314	0.000997947	5.08549	2.43656
CG4456	Hsp22			0.0463714	-0.834799	male	3L	9372931	9373095	+	165	8.4804	0.00643685	10.7276	0.00105551	6.61203	3.70711
rogdi				0.0464648	1.37594	male	3L	17049512	17049737	+	226	4.29932	0.0729652	10.7146	0.00106296	1.95747	5.08035
